# Protein-protein interactions in the Mla lipid transport system probed by computational structure prediction and deep mutational scanning

**DOI:** 10.1101/2022.12.09.519820

**Authors:** Mark R. MacRae, Dhenesh Puvanendran, Max A. B. Haase, Nicolas Coudray, Ljuvica Kolich, Cherry Lam, Minkyung Baek, Gira Bhabha, Damian C. Ekiert

**Affiliations:** Department of Cell Biology, New York University School of Medicine, New York, United States; Applied Bioinformatics Laboratories, New York University School of Medicine, New York, United States; Department of Biochemistry, University of Washington, Seattle, WA, USA; Institute for Protein Design, University of Washington, Seattle, WA, USA; Department of Microbiology, New York University School of Medicine, New York, United States

## Abstract

The outer membrane (OM) of Gram-negative bacteria is an asymmetric bilayer that protects the cell from various external stressors, such as antibiotics. The Mla transport system is implicated in the <u>M</u>aintenance of outer membrane <u>L</u>ipid <u>A</u>symmetry and is thought to mediate retrograde phospholipid transport across the cell envelope. This system uses a shuttle-like mechanism to move lipids between the MlaFEDB inner membrane complex and the MlaA-OmpF/C OM complex, via a periplasmic lipid-binding protein, MlaC. MlaC binds to MlaD and MlaA, but the underlying protein-protein interactions that facilitate lipid transfer are not well understood. Here, we take an unbiased deep mutational scanning approach to map the fitness landscape of MlaC, which provides insights into important functional sites. Combining this analysis with AlphaFold2 structure predictions and binding experiments, we map the MlaC-MlaA and MlaC-MlaD protein-protein interfaces. Our results suggest that the MlaD and MlaA binding surfaces on MlaC overlap to a large extent, leading to a model in which MlaC can only bind one of these proteins at a time. Low-resolution cryo-electron microscopy (cryo-EM) maps of MlaC bound to MlaFEDB suggest that at least two MlaC molecules can bind to MlaD at once, in a conformation consistent with AlphaFold2 predictions. These data lead us to a model for MlaC interaction with its binding partners and insights into lipid transfer steps that underlie phospholipid transport between the inner and outer membranes.
