## Supplementary Data File 1 for "Protein-protein interactions in the Mla lipid transport system probed by computational structure prediction and deep mutational scanning"

### Sheet: Sheet1
Residue #	Amino Acid	Location on X-tal structure	Average ( rep 1 & 2) fitness score for residue across all mutations	St.dev of average fitness score for residue across all mutations	# of mutations outside of 1 St. dev from average	mutation we made	Fitness Score of mutation (avg between 2 replicates)	complementation result	interacting in AF inward pred w/ MlaD? (within 4Å)	interacting in AF outward pred w/ MlaD? (within 4Å)	interacting in AF pred w/ MlaA? (within 4Å)
1	M	SS	-0.95	0.34	18	-	-	-	-	-	-
2	F	SS	-0.46	0.39	8	-	-	-	-	-	-
3	K	SS	-0.5	0.33	9	-	-	-	-	-	-
5	L	SS	-0.59	0.38	11	-	-	-	-	-	-
6	M	SS	-0.58	0.41	10	-	-	-	-	-	-
7	M	SS	-0.43	0.41	6	-	-	-	-	-	-
8	V	SS	-0.34	0.47	8	-	-	-	-	-	-
9	A	SS	-0.33	0.44	8	-	-	-	-	-	-
10	L	SS	-0.51	0.46	9	-	-	-	-	-	-
11	L	SS	-0.57	0.41	11	-	-	-	-	-	-
12	V	SS	-0.35	0.46	5	-	-	-	-	-	-
13	I	SS	-0.4	0.5	7	-	-	-	-	-	-
59	I	buried	-0.36	0.33	6	-	-	-	-	-	-
60	V	buried	-0.37	0.42	6	-	-	-	-	-	-
74	G	buried	-0.8	0.4	14	-	-	-	-	-	-
78	L	buried	-0.5	0.37	8	-	-	-	-	-	-
106	G	buried	-0.35	0.35	5	-	-	-	-	-	-
133	I	buried	-0.39	0.34	7	-	-	-	-	-	-
161	W	buried	-0.57	0.39	11	-	-	-	-	-	-
27	P	lipid facing	-0.32	0.31	5	-	-	-	-	-	-
31	M	lipid facing	-0.53	0.33	11	-	-	-	-	-	-
39	F	lipid facing	-0.72	0.26	16	-	-	-	-	-	-
64	L	lipid facing	-0.62	0.4	13	-	-	-	-	-	-
68	V	lipid facing	-0.3	0.49	5	V68R	-1.3119	Partial -	-	-	-
73	A	lipid facing	-0.41	0.34	6	-	-	-	-	-	-
105	Y	lipid facing	-0.69	0.4	12	Y105A	-1.2275	Partial +	-	-	-
115	Q	lipid facing	-0.51	0.31	11	Q115A	-0.7646	Full growth	-	-	-
135	V	lipid facing	-0.44	0.3	5	V135R	-0.84954	Partial +	-	-	-
137	I	lipid facing	-0.2	0.47	5	I137D	-1.10991	Partial +	-	-	-
148	L	lipid facing	-0.43	0.4	8	-	-	-	-	-	-
150	F	lipid facing	-0.41	0.41	5	-	-	-	-	-	-
152	W	lipid facing	-0.48	0.38	7	-	-	-	-	-	-
166	M	lipid facing	-0.42	0.39	8	-	-	-	Yes	-	-
173	M	lipid facing	-0.67	0.45	13	-	-	-	Yes	-	-
63	E	solvent facing	-0.5	0.35	7	-	-	-	-	-	-
69	Q	solvent facing	-0.45	0.39	10	-	-	-	-	Yes	Yes
71	K	solvent facing	-0.41	0.29	6	-	-	-	-	Yes	Yes
72	Y	solvent facing	-0.8	0.32	16	Y72A	-1.075	Partial +	Yes	Yes	Yes
75	A	solvent facing	-0.78	0.39	16	-	-	-	Yes	Yes	Yes
76	L	solvent facing	-0.49	0.32	10	L76D	-1.051	Partial -	Yes	Yes	Yes
79	G	solvent facing	-0.65	0.34	13	-	-	-	Yes	-	Yes
82	Y	solvent facing	-0.6	0.36	13	Y82A	-0.8843	Partial +	Yes	Yes	Yes
83	K	solvent facing	-0.27	0.27	5	-	-	-	-	Yes	Yes
130	I	solvent facing	-0.54	0.35188	9	I130D	-1.092	No growth	Yes	Yes	Yes
134	R	solvent facing	-0.69	0.305747	13	R134E	-0.92056	Full growth	-	-	Yes
147	R	solvent facing	-0.5	0.234648	10	R147D	-0.75575	Partial +	-	-	Yes
153	R	solvent facing	-0.83	0.290589	16	R153A	-1.0704	Partial +	Yes	Yes	Yes
155	N	solvent facing	-0.77	0.28161	16	N155A	-0.88148	Full growth	-	Yes	Yes
164	Y	solvent facing	-0.43	0.354688	6	Y164R	-1.1129	Partial +	Yes	-	Yes
165	D	solvent facing	-0.88	0.553064	14	D165I	-1.818	Partial -	-	-	-
168	A	solvent facing	-0.37	0.50995	6	A168R	-1.0618	No growth	Yes	-	-
169	E	solvent facing	-0.56	0.425418	8	E169R	-1.1928	Partial +	Yes	-	Yes
170	G	solvent facing	-0.69	0.339848	13	G170K	-1.0946	Partial +	-	-	Yes
171	V	solvent facing	-0.67	0.438229	11	V171R	-1.2202	No growth	Yes	-	Yes
172	S	solvent facing	-0.66	0.473482	10	-	-	-	Yes	-	Yes
176	T	solvent facing	-0.72	0.406548	13	T176R	-1.14172	No growth	Yes	-	Yes
178	Q	solvent facing	-0.34	0.309775	6	-	-	-	-	-	Yes
180	E	solvent facing	-0.5	0.268896	8	-	-	-	-	-	Yes
186	R	solvent facing	-0.74	0.387516	14	R186A	-1.3329	Partial +	Yes	-	-
